# mNGS Investigation of Single Ixodes pacificus Ticks Reveals Diverse Microbes, Viruses, and a Novel mRNA-like Endogenous Viral Elements

**DOI:** 10.1101/2022.08.17.504163

**Authors:** Calla Martyn, Beth M. Hayes, Domokos Lauko, Edward Mithun, Gloria Castañeda, Angela Bosco-Lauth, Amy Kistler, Katherine S. Pollard, Seemay Chou

**Affiliations:** Department of Biochemistry & Biophysics, University of California – San Francisco, San Francisco, CA; Gladstone Institute of Data Science & Biotechnology, San Francisco, CA 94158; One Health Institute, Colorado State University - Fort Collins, CO 80523; Department of Biomedical Sciences, Colorado State University - Fort Collins, CO 80523; Chan Zuckerberg Biohub, San Francisco, CA 94158; Department of Epidemiology & Biostatistics, University of California - San Francisco, San Francisco, CA 94158

## Abstract

Ticks are increasingly important vectors of human and agricultural diseases. While many studies have focused on tick-borne bacteria, far less is known about tick-associated viruses and their roles in public health or tick physiology. To address this, we investigated patterns of bacterial and viral communities across two field populations of western black-legged ticks (*Ixodes pacificus*). Through metatranscriptomic analysis of 100 individual ticks, we quantified taxon prevalence, abundance, and co-occurrence with other members of the tick microbiome. Our analysis revealed 11 novel RNA viruses from *Rhabdoviridae, Chuviridae, Picornaviridae, Phenuiviridae, Reoviridae, Solemovidiae, Narnaviridae*, and 2 highly divergent RNA viruses lacking sequence similarity to known viral families. The majority of these viruses were also detectable in lab-raised ticks at all developmental life stages, localize to tick salivary glands, and show evidence of circulation in mice fed on by ticks. These data suggest that viruses are stable, heritable, and transmissible members of the tick microbiota. We also unexpectedly identified numerous virus-like transcripts that are associated with tick genomic DNA, most of which are distinct from known endogenous viral element-mediated immunity pathways in invertebrates. Together, our work reveals that in addition to potentially serving as vectors for potential viral pathogens, *I. pacificus* ticks may also have symbiotic partnerships with their own vertically-transmitted viruses or with ancient viruses through evolutionarily acquired virus-like transcripts. Our findings highlight how pervasive and intimate tick–virus interactions are, with major implications for both the fundamental physiology and vector biology of *I. pacificus* ticks.
