## Supplemental Table 1 for "mNGS Investigation of Single Ixodes pacificus Ticks Reveals Diverse Microbes, Viruses, and a Novel mRNA-like Endogenous Viral Elements"

Virus Name	Viral Family	Prevalence	Length	Number ORFs	Blast Hit	Blast % Identity
Shoal Cavern Virus	Phenuiviridae	0.4	6857	1	AII01801.1 L protein [Blacklegged tick phlebovirus 1]	78.5
Rocky Ridge Virus	Chuviridae	0.39	10808	3	YP_009177218.1 polymerase [Suffolk virus]	91.3
Lobos Virus	Rhabdoviridae	0.37	10509	4	ASY03266.1 RNA-dependent RNA-polymerase [Norway mononegavirus 1]	47.9
Soberanes Virus	New Bunyavirales	0.19	9414	2	QKK82912.1 RNA-dependent RNA polymerase [Ubmeje virus]	43.8
North Fork Virus	Rhabdoviridae	0.15	11875	5	QJQ27116.1 putative RdRp protein [IRE/CTVM19-associated rhabdovirus]	74.3
Doud Peak Virus	Rhabdoviridae	0.11	11738	6	ASY03261.1 RNA-dependent RNA-polymerase [Norway mononegavirus 1]	76.4
Notleys Landing Virus	Solemoviridae	0.1	2711	2	BBD75429.1 hypothetical protein, partial [Ixodes scapularis associated virus 1]	93.6
Cabrillo Virus	Picornaviridae	0.07	8183	1	YP_009133208.1 polyprotein [Falcovirus A1]	49.3
Kasler Point Virus	Unknown	0.05	3182	1
Painters Point Virus	New Bunyavirales	0.04	9159	2	ASY03250.1 RNA-dependent RNA-polymerase [Bronnoya virus]	69.1
Calla Lily Valley Virus	Reoviridae	0.02	4300	1	QKK82923.1 VP1 [Fennes virus]	56.5
Portuguese Ridge Virus	Narnaviridae	0.02	2593	1	QBC65280.1 RNA-dependent RNA polymerase, partial [Rhizopus microsporus 20S narnavirus]	36.5
Wildcat Canyon Virus	Unknown	0.02	1767	1
