## Supplemental Table 2 for "mNGS Investigation of Single Ixodes pacificus Ticks Reveals Diverse Microbes, Viruses, and a Novel mRNA-like Endogenous Viral Elements"

target sequence name	primer name	primer sequence	expected band size
vlt111.1	vlt111_F.1	CTGTGCAGTTCCGATGTGGA	1074
vlt111.1	vlt111_R.1	CCACTGTTCCCGAGGTTTGT	1074
vlt111.2	vlt111_F.2	TTTCTCTCAACGCTCGCAGT	1010
vlt111.2	vlt111_R.2	CTTGAACGTCCGAGCTCACT	1010
vlt111.3	vlt111_F.3	CCTGTGGTACGGGATCCAAG	1038
vlt111.3	vlt111_R.3	TCAACCATTGCCAGAAACGC	1038
vlt111.4	vlt111_F.4	CTGGCGCTCTGTTTCTTTGG	1025
vlt111.4	vlt111_R.5	AGCTCGAGAAAGAGGACCTT	1025
vlt111.5	vlt111_F.5	TCCTTGCCCGAGTGAATTGT	561
vlt111.5	vlt111_R.5	GTTCTTCACGCAACGCCAAT	561
vlt111.6	vlt111_F.6	CAGCAGGGTCGATTGTCTGT	839
vlt111.6	vlt111_R.6	TTAGTGCGTAACGAGCTGGG	839
vlt111.7	vlt111_F.7	CCGGGACCACTACGATTTGT	554
vlt111.7	vlt111_R.7	TGATGAAAGACCTCAGGCCG	554
vlt111.8	vlt111_F.8	CCCAGCTATGGAACCCTTCG	640
vlt111.8	vlt111_R.8	CAGGGTACAGCTCTGACGAG	640
vlt_307	vlt_307_F	CGCCTAGGGTCGATCAACAA	800
vlt_307	vlt_307_R	TTTTGGCGATTCCGTCCTCA	800
vlt_246	vlt_246_F	TTGGCGATCTCCCTCAGAAC	225
vlt_246	vlt_246_R	AGGAACGGCAGGCTAATTCC	225
vlt_370	vlt_370_F	GTCGGCATGCGTGGTAAATC	488
vlt_370	vlt_370_R	ACGTCATGACCTGACCAACC	488
vlt_481	vlt_481_F	AAGTGCCAGGACGAGAACTG	1049
vlt_481	vlt_481_R	CACGTTTCTCACCTTCGGGA	1049
vlt_2629	vlt_2629_F	GCTCTAGCTACCCGACGTTC	867
vlt_2629	vlt_2629_R	ATTGCTCTGGGCCAGTAACC	867
vlt_3893	vlt_3893_F	CTTCGAACCCGTCCGAGAAA	686
vlt_3893	vlt_3893_R	ATTGGTTCCTTCTGCCCGAG	686
vlt_3215	vlt_3215_F	GTGAGGAGCGATTGGTTGTTTAAAGC	372
vlt_3215	vlt_3215_R	TGACTCCATCATCAATCACATACTTGTCAG	372
vlt_246	vlt_246_F	AGATACTGGCTGACCTGTGGC	247
vlt_246	vlt_246_R	GTCTTCTCTTTCTTTGCTGTCGTGTTG	247
vlt_41	vlt_41_F	TTCTGATGGTCTTGGCATTCTGGAAG	400
vlt_41	vlt_41_R	CTGTCGTTCTGGAAGGCGGTTC	400
Calla Lily Valley Virus	clvv_F	TGTGGTACAGGAACTTTATCACGATCAC	255
Calla Lily Valley Virus	clvv_R	CGGGTGAGGTTTAGGATACTCAATGG	255
Cabrillo Virus	cv_F	CATCAACAACATCACTCTGTTCCTCCAG	141
Cabrillo Virus	cv_R	TGACATACTCATATGCTTGCACTCTGTC	141
Doud Peak Virus	dpv_F	CGAGCATGCCTTTCTGTGG	111
Doud Peak Virus	dpv_R	GCACGGAGGAGACTTGGATAGC	111
Notley's Landing Virus	nlv_F	AGTCGCTCCGCTTTCCCATCA	423
Notley's Landing Virus	nlv_R	CCTTATTCCGTTCTTGCTCTACATCGT	423
Panters Point Virus	ppv_R	GACAGTCACGGTGTAGTCAATTATGGT	353
Panters Point Virus	ppv_R	TGGAGTCCTTCCTGGCAAGCAT	353
Rocky Ridge Virus	rrv_F	AACTCGGCTTCTGCTCTTCTACCT	204
Rocky Ridge Virus	rrv_R	TGTATGATGCTTCTGGCTCTGTCTTG	204
Lobos Virus	lv_F	AATAACACCAACCAACACCAAGCAATC	161
Lobos Virus	lv_R	GCAACATCATCATCTTCCATCGGTAGTA	161
Wildcat Canyon Virus	wcv_F	CCAAAGGAGACTGGGTATCTGTATTCATC	489
Wildcat Canyon Virus	wcv_R	GCCTATAAGAGGTCACGGACAAGGTA	489
North Fork Virus	nfv_F	GATGAGGCTGGATGGCTGATTGTC	371
North Fork Virus	nfv_R	CACCCTTGATGAGATTTCCCGTCTTT	371
Soberanes Virus	sv_F	TATTGAGTGACAGCGGTGGCATTG	148
Soberanes Virus	sv_R	GAGAACGGTCTGGCACAGTAGGTA	148
Kasler Point Virus	kpv_F	CTCGGAGAAGTCTTAGGAATGGAAGTTC	101
Kasler Point Virus	kpv_R	CTTAGCCATGCTTAGGATACCGTTCAA	101
Shoal Cavern Virus	scv_F	ACCATTCTCCACACCTCCTCCATC	548
Shoal Cavern Virus	scv_R	GCAGTCTCAGGCAACAAGAACAGT	548
Portuguese Ridge Virus	prv_F	TTCCACCGAAGACCTTGAGTCACT	261
Portuguese Ridge Virus	prv_R	GCGACCTCAGCAGAGACCATCT	261
